# New fossils of Jurassic ophiurid brittle stars (Ophiuroidea; Ophiurida) provide evidence for early clade evolution in the deep sea

**DOI:** 10.1101/2021.06.03.446910

**Authors:** Ben Thuy, Lea D. Numberger-Thuy, Tania Pineda-Einríquez

**Affiliations:** Natural History Museum Luxembourg, department of paleontology, 25, rue Münster, 2160 Luxembourg-city, Luxembourg; Department of Biology, Division of Invertebrate Zoology, Florida Museum of Natural History, University of Florida, 1659 Dickinson Hall, Gainesville, 32611, Florida, USA

**Keywords:** Echinodermata, ophiuroids, phylogeny, evolution, deep sea

## Abstract

Understanding of the evolutionary history of the ophiuroids, or brittle stars, is hampered by a patchy knowledge of the fossil record. Especially the stem members of the living clades are poorly known, resulting in blurry concepts of the early clade evolution and imprecise estimates of divergence ages. Here, we describe new ophiuroid fossil from the Lower Jurassic of France, Luxembourg, and Austria and introduce the new taxa *Ophiogojira labadiei* gen. et sp. nov. from lower Pliensbachian shallow sublittoral deposits, *Ophiogojira andreui* gen. et sp. nov. from lower Toarcian shallow sublittoral deposits, and *Ophioduplantiera noctiluca* gen. et sp. nov. from late Sinemurian to lower Pliensbachian bathyal deposits. A Bayesian morphological phylogenetic analysis shows that *Ophiogojira* holds a basal position within the order Ophiurida, whereas *Ophioduplantiera* has a more crownward position within the ophiurid family Ophiuridae. The position of *Ophioduplantiera* in the evolutionary tree suggests that family-level divergences within the Ophiurida must have occurred before the late Sinemurian, and that ancient slope environments played an important role in fostering early clade evolution.
