## Supplementary material for "New fossils of Jurassic ophiurid brittle stars (Ophiuroidea; Ophiurida) provide evidence for early clade evolution in the deep sea": Data matrix for Bayesian phylogeny

#NEXUS
Begin Data;
Dimensions NTax=64 NChar=134;
Format datatype=Standard gap=- missing=?;
Matrix
Aganaster_gregarius	010000?0--0000100211??00--?0101320000?1???000??1100000001100000000000?0000-100000?0011110110100201000003211101010-------10100010--0001
Amphilepis_norvegica	11000000--00200022113100--002113200001200100020110000010110000020001200010-101----101111010010010000011100011----111110000001---0-0001
Amphilimna_olivacea	11000?030000110021103100--001114000001010102020110200100110010120001200110-0002012201121011020010000021200111----111110000001---0-1001
Amphioplus_congensis	11011-00--0013??021????0--01010320000110020203100130011010-000100001210010-100110120?121010010010000021200111----011110000001---113001
Amphiura_chiajei	11000000--00102122121100--00111120000110020203100130011000-000100001210010-1000001201121010010010000021100111----011110000001---113001
Aplocoma_agassizi	11001-?10000101010112000--?0001320000?1?1000000110000000110000100000100000-0000100000101011010023000001120011----200001100000010--1001
Aspiduriella_scutellata	000001?100002310000???00--?0101000110??011?????11000000010-0000000000?0100-30040010001010100000001000213011000111-------00100001--0001
Aspiduriella_streichani	000001?100002210000?5000--00011000111??111??2??????0010010-0001000000?0100-30040?10001010100000000000013011000111-------000?0001--?001
Asteronyx_loveni	3--11-20--00201002005010--0011130100000310002000102001?????002----11001102220030000000-000000000000002131100001??-------00??0300--1001
Eirenura_papillata	1101??2211011210201?0000--01001410110?111100010110000110110100010000001100-0001011101101011021120102011120011----200012000000011--1001
Euryale_aspera	3--11-2100012010020150?0--001113000010?1111000001021110100-002----110?1002101030000100-000000000000002033110001??-------00000300--1001
Gorgonocephalus_caputmedusae	3--11-2300012010010?50?0--0021111000100310102000102111?????001120011001102200030000100-00100000000000203110000100-------00000300--1001
Hemieuryale_pustulata	20100000--002010020????0--01211100000?2101020201101001001101011?00101?0000-00001000000-0010020013101021130011----111100000000100--0001
Histampica_duplicata	10000000--00102022113100--001114000001110100020110100100110000000001210010-2000100101101010020010011021200111----001010000001---101001
Inexpectacantha_acrobatica	010001?10001001010113000--0111132000001101000201100000001101000010013?1011120011101000-1100020023002201000011----200001200000112--2001
Melusinaster_alissawhitegluzae	????????????????????????????????????????????????????0???????????????????????0?????0000-10100000000000013011000100-------00010001--0001
Ophiacantha_bidentata	11011-031001101010103000--002012000000230100020110000000110100000001311010-2000110100101100032023000101000011----200001200000112--2001
Ophiactis_savignyi	11011-030000222002123100--0011112000011202000210003001000101000210012?100101000010100101010020010011021200011----001010000001---103001
Ophiarachna_incrassata	11011-011001001210102000--102010200000211110100110000100110110111101302010-00011?0000101011020022100321120011----200001100000210--1001
Ophienigma_spinilimbatum	100000031000002022113110--002002000001130202020110100110110100101001200010-2001110100101010020010010021200011----001010000011---101001
Ophiochiton_fastigatus	10010000--00100022123100--0021142000012302000201101001001100001200012?0010-2000101201111011010010102021200011----111100000000113--3001
Ophiochondrus_stelliger	11011-011001201010123000--0121120000001001000201100000101101000000011?101101002110100101100031023001101000011----201001200000102--1001
Ophiocopa_spatula	11001-010000031012113000--011013200000210100020110000000110100001001311100-2000110100101110032023000101000011----200001200010112--2001
Ophiocoma_echinata	11011-011001001210112000--101010000000211200131000400100110100111101302010-2000100000101010020020100221000011----200001200010213--3001
Ophiocomina_nigra	11011-011001001012113100--002112000000231201100110000110110000100001301010-2001110100101110012020000101000011----200001200010113--2001
Ophiocten_sericeum	10000000--000010021150111001001401110110110020111000000010-000110001200010-21010001001210000120201003103110000200-------11000310--1001
Ophioderma_longicauda	11011-011001001210121000--102010200000131210100110000100110110111100002100-0000100001101011020022101321120011----200001100000210--1001
Ophiodoris_malignus	11001-00--00000022113100--001000200001210200020110100100110000120001200010-1000111201111010020010101021200011----101100000010113--3001
Ophiolepis_superba	20001-00--00101102123110--00001300000121020202011010010011000111000000?010-0000100001101010010022101321200111----111100000000200--0001
Ophioleuce_seminudum	100100011001000020113100--00001320000?101001010110000000110100112?00101010-3000110101101011021123002011130011----200012000010111--0001
Ophiolimna_bairdi	11011-021001001010113000--011012000000230101020110000000110100002001211010-2001110100101110012020001101000011----200011200000112--2001
Ophiolycus_purpureus	11011-110001001010123000--0021122000000311011001100001101100?1110?0120100111002010101101111000000101001000011----200001100010111--1001
Ophiogojira_labadiei	00001-?0--0010100211501101010013211101201?0?000110000000110000100000000000-00001001011110000100211010003211001201-------10100010--0001
Ophiomusa_lymani	20000000--00201002025010--010013100001201102000110000000110000000000000000-00001000011110001100211000013211001211-------10000010--0000
Ophiomyces_delata	01011-03001------1120000--00000320111?121101010110100010111100000001201110-1000011100101011012020100011120011----200012000000111--2001
Ophiomyxa_pentagona	3--11-20--00001212112000--1010100000001012100001100001101100001100000010010101----000101011000003100001120111----200001100000210--1001
Ophionereis_porrecta	10011-00--00000022123100--001000200001210200031100300100110101121001200010-1000101300111010020010100021200011----101100000010113--3001
Ophiopallas_paradoxa	10011-011001001020123100--01000320000?211002000110000100110100112100101011110001?0101101011021121002011200011----200012000010111--0001
Ophiopholis_aculeata	10101-021101102021104100--00211100000022220113100130011101010112100120101111000010301101010020010010221200111----201001000001---213001
Ophioplax_lamellosa	10001-00--00002020123100--011013200001210100020110100100110000120001200000-1000101201121010010010101021200011----101100000010113--3001
Ophiopsila_guineensis	11011-00--00103022113100--001110200001121202031000300110110000120001200100-0004110201111011000010000021100111----111110000011---0-1001
Ophioscolex_glacialis	3--11-20--1------2103000--002012010000031001110110000100110002----01201010-201----001101111000020102021000011----201000000010111--0001
Ophiosphalma_fimbriatum	10000000--00200002115010--000014000001101100000110000000110000001000000000-00000?10011110000200201000011011000211-------100?0010--0011
Ophiotholia_spatifer	110???00--1------2120000--00000320111?121101010110100000111000000001201010-1000011100101111012020101011120011----201010000000111--1001
Ophiothrix_fragilis	111001030100200021104100--00200100002---210113100130011111010011100130101211002000301101010020010010221200111----201001000001---203001
Ophiotreta_valenciennesi	11011-011001101010103100--1010132000001111011001100001001100001000013?1110-2000110101101110012020000101000011----200001200000113--2001
Ophiozonella_longispina	10000000--00101002123110--00101300000?200200021110200100110100111101200010-2000100001101011020023101321330111----111100000000200--0001
Ophiura_ophiura	10000000--001010021151111101001401110113110020011000000010-000110000100100-21000011011210000110201003200111001200-------11000300--1001
Palaeocoma_milleri	100????11000201000105011110100131111011011001??110000110110000110000000100-20000010001010100100211013213111001200-------00100010--1101
Sigsbeia_murrhina	20100000--00201?020????0--?0201100000?1001?????????00101110101101010000100-31001?00010-1010020012101020330011----111100000000100--0001
Ophioculina_hoybergia	110????0--0000100211501111001?14211101131??????1???0000010-000????00100010-??010?00????10000100?????00???1100??0?-------110????????001
Ophioduplantiera_oroborus	???????????????????????????????????????????????????????????????????????????????????????11000100231010003211000201-------11000010--0001
Aspidophiura_forbesi	10000000--0012100211511110010?14011101?01101000110000000110000000000100010-31010001001111110100231020013310000201-------10000010--0001
Enakomusium_whymanae	20001-?0--00231002125010--010?13100001201??????????000001100000000012?0010-2004100?????11011100201010010010001211-------10010010--0011
Enakomusium_weymouthiense	200001?0--002310021?5010--010?13100001101??????????000001100000000001?0010-200410000???10000100211010010010001211-------10010010--0011
Aspidophiura_seren	??????????????????????????????????????????????????????????????????0????????????????????10110100201020013110000201-------10000010--0001
Ophiomusium_eburneum	20111-00--001010021?5010--001?13100001101??????????00000110??0001?000?0010-30040?00011110000200201000001310001211-------100?0010--0011
Stegophiura_sladeni	10000000--0011100211501111010?10011101101101100110000100110010110000000100-20000010001010100100211010203310001201-------00000010--0101
Ophiura_ooplax	10011-00--001010021150111001201101110113110100011000000010-000110000200010-21000010011211000120231010000011000200-------11000010--0001
Amphiophiura_radiata	10000000--0012100211501111010?13011101101101000110000000110000110000000010-?1000010001110100100201010203310001200-------00000010--0001
Ophiomusa_simplex	20000000--00101002025010--001013100001201101000110000000110000000000000010-01001000011110001100211000003311001211-------10000010--0000
Ophiomusa_fallax	20100000--00101002025010--000?13100001201101000110000000110100001000000010-00000000011111001200211010003211001211-------10000010--0000
Ophiosphalma_cancellata	101000010000001002115010--000?13000001101101000110010000110100101000000000-00000010011110000200201000000310001211-------10000010--0011
Ophiolipus_granulatus	101000111001001000115010--000013000001101??????????10000110100001000001011000000010001110000200201000013011001211-------100?0010--0011
;
End;
begin mrbayes;
	outgroup Aganaster_gregarius;
charset morphology = 1 -134;
lset rates = gamma;
lset coding = informative nbetacat = 5;
prset symdirihyperpr = fixed ( infinity ) ratepr = variable;
prset brlenspr = unconstrained : exponential ( 1.0 ) shapepr = exponential ( 1.0 );
mcmc ngen = 3000000 samplefreq = 1000 printfreq = 10000 starttree = random;
END;
